# Integrative multi-omics and multi-trait analysis prioritizes regulatory mechanisms and genes for metabolic dysfunction-associated steatotic liver disease

**DOI:** 10.64898/2026.02.19.706502

**Authors:** Zhaode Feng, Fangjun Chen, Jiajia Xiao, Anhui Du, Jianmin Deng, Sirui Wu, Yi Zhang, Xiaokang Li, Adi Zheng, Hao Li

## Abstract

Metabolic dysfunction-associated steatotic liver disease (MASLD) is a prevalent condition that progresses from simple steatosis to advanced fibrosis, significantly affecting liver function and systemic health. Despite its widespread impact, therapeutic options are limited, highlighting the urgent need for comprehensive exploration to identify potential therapeutic targets. In this study, we created an analysis pipeline anchored on liver gene expression, integrating differential meta-analysis of transcriptomic data across three MASLD stages, transcriptome-wide Mendelian randomization (MR), and transcriptome-wide association studies (TWAS), to identify 39 candidate genes potentially involved in MASLD progression. Furthermore, we prioritized these genes using a scoring system that incorporated gene expression-clinical phenotype correlation meta-analysis, proteome-wide association studies (PWAS), and external genetic data from the GWAS Catalog and ExPheWAS. Single-nucleus RNA sequencing (snRNA-seq) analysis of liver cells from healthy to cirrhotic stages revealed stage- and cell-type-specific expression patterns of these prioritized genes. Through experimental validation in a lipid overload hepatocyte model, we confirmed the role of *MLIP* in lipid metabolism. These findings, available through an interactive web portal (masldportal.net), provide valuable insights into MASLD mechanisms and offer an easy-accessible resource for the research community.

**Graphic abstract:** 
