## Supplemental Table 1 for "Integrative multi-omics and multi-trait analysis prioritizes regulatory mechanisms and genes for metabolic dysfunction-associated steatotic liver disease"

### Sheet: Sheet1
Datasets ID	Technology	Sample size				DE - Meta analysis	Cor - Meta analysis	Year	Contributor(s)	Citation
		Total	Control	MASL	MASH
GSE66676	Microarray	67	34	26	7	Yes	Yes	2015	Xanthakos et al.	26026390
GSE63067	Microarray	18	7	2	9	Yes	No	2014	Frades et al.	25993042
GSE59045	Microarray	15	6	4	5	Yes	Yes	2015	Du et al.	26028579
GSE48452	Microarray	46	14	14	18	Yes	Yes	2013	Jochen et al.	23931760
GSE33814	Microarray	44	13	19	12	Yes	No	2012	Starmann et al.	23071592
GSE260666	RNAseq	16	6	6	4	Yes	No	2024	Luo et al.	38812509
GSE24807	Microarray	17	5	0	12	Yes	No	2010	Baker et al.	21931690
GSE239422	RNAseq	125	20	91	14	Yes	Yes	2023	Valenti et al.	37749332
GSE225740	RNAseq	93	5	53	35	Yes	Yes	2023	Chalasani et al.	36927865
GSE207310	RNAseq	30	4	19	7	Yes	Yes	2022	Ravnskjaer et al.	36687468
GSE193080	RNAseq	59	28	27	4	Yes	Yes	2022	Fujiwara et al.	35731891
GSE185051	RNAseq	57	7	32	18	Yes	Yes	2022	Yao et al.	35312185
GSE17470	Microarray	11	4	0	7	Yes	No	2009	Baker et al.	20221393
GSE173735	RNAseq	8	4	0	4	Yes	No	2022	Pérez-Schindler et al.	35798791
GSE164760	Microarray	80	6	0	74	Yes	No	2021	Llovet et al.	33992698
GSE162694	RNAseq	117	32	45	40	Yes	Yes	2021	Pantano et al.	34508113
GSE159676	Microarray	13	6	0	7	Yes	No	2020	Folseraas et al.	35278227
GSE147304	RNAseq	10	5	0	5	Yes	No	2023	Jin et al.	34803490
GSE135251	RNAseq	216	10	51	155	Yes	Yes	2020	Anstee et al.	33268509
GSE130970	RNAseq	78	4	48	26	Yes	Yes	2019	Hoang et al.	31467298
GSE126848	RNAseq	45	14	15	16	Yes	No	2019	Rigbolt et al.	30653341
GSE115193	RNAseq	9	3	3	3	Yes	Yes	2018	Febbraio et al.	30449681
GSE105127	RNAseq	42	12	15	15	Yes	No	2018	Brosch et al.	30297808
GSE193066	RNAseq	164	0	119	45	Yes	Yes	2022	Fujiwara et al.	35731891
GSE89632	Microarray	63	24	20	19	Yes	Yes	2016	Allard et al.	25581263
GSE192959	RNAseq	45	0	33	12	Yes	Yes	2022	Fujiwara et al.	35731891
GSE83452	Microarray	224	0	98	126	Yes	Yes	2017	Francque et al.	28679947
GSE96971	Microarray	18	NA	NA	NA	No	Yes	2019	Allard et al.	30870804
GSE130991	Microarray	910	NA	NA	NA	No	Yes	2019	Margerie et al.	31159817
