## Supplemental Table 2 for "Integrative multi-omics and multi-trait analysis prioritizes regulatory mechanisms and genes for metabolic dysfunction-associated steatotic liver disease"

### Sheet: GWAS Summary Statistics
Dataset ID	Reported trait	Sample size	Control	Case	Ancestry	Auther	Citation	link
GCST90091033	Nonalcoholic fatty liver disease	778614	770180	8434	European	Ghodsian N	34841290	http://ftp.ebi.ac.uk/pub/databases/gwas/summary_statistics/GCST90091001-GCST90092000/GCST90091033
GCST90319877	Cirrhosis	1580011	1564786	15225	European	Ghouse J	38632349	http://ftp.ebi.ac.uk/pub/databases/gwas/summary_statistics/GCST90319001-GCST90320000/GCST90319877
CARDIoGRAM	CAD	86995	64762	22233	European	Schunkert H	21378990	https://cardiogramplusc4d.org/data-downloads/
GCST90475667	Type 2 diabetes	432648	278454	154194	European	Verma A	39024449	http://ftp.ebi.ac.uk/pub/databases/gwas/summary_statistics/GCST90475001-GCST90476000/GCST90475667
GCST90444487	Metabolic syndrome	1384348	NA	NA	European	Park S	39349817	http://ftp.ebi.ac.uk/pub/databases/gwas/summary_statistics/GCST90444001-GCST90445000/GCST90444487
GCST90013405	Liver enzyme levels (alanine transaminase)	437267	NA	NA	European	Pazoki R	33972514	http://ftp.ebi.ac.uk/pub/databases/gwas/summary_statistics/GCST90013001-GCST90014000/GCST90013405
qd_ukb_AST	Aspartate aminotransferase	363228	NA	NA	European	Nasa S	33462484	https://www.stats.ox.ac.uk/publication-data/sge/ppg/quickdraws/blood/association_statistics/qd_ukb_Aspartate_aminotransferase.sumstats.tsv.gz
GCST90013407	Liver enzyme levels (gamma-glutamyl transferase)	437194	NA	NA	European	Pazoki R	33972514	http://ftp.ebi.ac.uk/pub/databases/gwas/summary_statistics/GCST90013001-GCST90014000/GCST90013407
Graham_2021_Lipid_TG_EU	logTG	1253277	NA	NA	European	Sarah E	34887591	https://csg.sph.umich.edu/willer/public/glgc-lipids2021/results/ancestry_specific/logTG_INV_EUR_HRC_1KGP3_others_ALL.meta.singlevar.results.gz
Graham_2021_Lipid_LDL_EU	LDL	1231289	NA	NA	European	Sarah E	34887591	https://csg.sph.umich.edu/willer/public/glgc-lipids2021/results/ancestry_specific/LDL_INV_EUR_HRC_1KGP3_others_ALL.meta.singlevar.results.gz
Graham_2021_Lipid_HDL_EU	HDL	1320016	NA	NA	European	Sarah E	34887591	https://csg.sph.umich.edu/willer/public/glgc-lipids2021/results/ancestry_specific/HDL_INV_EUR_HRC_1KGP3_others_ALL.meta.singlevar.results.gz
qd_ukb_HbA1c	Glycated_haemoglobin	363228	NA	NA	European	Nasa S	33462484	https://www.stats.ox.ac.uk/publication-data/sge/ppg/quickdraws/blood/association_statistics/qd_ukb_Glycated_haemoglobin_HbA1c.sumstats.tsv.gz
GCST90029070	C-reactive protein levels	575531	NA	NA	European	Said S	35459240	http://ftp.ebi.ac.uk/pub/databases/gwas/summary_statistics/GCST90029001-GCST90030000/GCST90029070
GCST90012110	Sex hormone-binding globulin levels adjusted for BMI	368929	NA	NA	European	Ruth KS	32042192	http://ftp.ebi.ac.uk/pub/databases/gwas/summary_statistics/GCST90012001-GCST90013000/GCST90012110
