## Supplemental Table 5 for "Integrative multi-omics and multi-trait analysis prioritizes regulatory mechanisms and genes for metabolic dysfunction-associated steatotic liver disease"

### Sheet: Reactome MASL-Ctrl Up only
ID	Description	GeneRatio	BgRatio	pvalue	p.adjust	qvalue	geneID	Count
R-HSA-2426168	Activation of gene expression by SREBF (SREBP)	6/141	42/11213	1.28442e-05	0.00704831	0.00639913	FASN/SQLE/GPAM/MVK/ELOVL6/DHCR7	6
R-HSA-9818564	Epigenetic regulation of gene expression by MLL3 and MLL4 complexes	9/141	133/11213	4.42252e-05	0.00704831	0.00639913	AJUBA/CEBPA/PLIN1/DGAT2/THRSP/MGLL/GPAM/AGPAT2/CDK5	9
R-HSA-9841922	MLL4 and MLL3 complexes regulate expression of PPARG target genes in adipogenesis and hepatic steatosis	9/141	133/11213	4.42252e-05	0.00704831	0.00639913	AJUBA/CEBPA/PLIN1/DGAT2/THRSP/MGLL/GPAM/AGPAT2/CDK5	9
R-HSA-9851695	Epigenetic regulation of adipogenesis genes by MLL3 and MLL4 complexes	9/141	133/11213	4.42252e-05	0.00704831	0.00639913	AJUBA/CEBPA/PLIN1/DGAT2/THRSP/MGLL/GPAM/AGPAT2/CDK5	9
R-HSA-1655829	Regulation of cholesterol biosynthesis by SREBP (SREBF)	6/141	55/11213	6.20745e-05	0.00704831	0.00639913	FASN/SQLE/GPAM/MVK/ELOVL6/DHCR7	6
R-HSA-1474228	Degradation of the extracellular matrix	9/141	140/11213	6.60779e-05	0.00704831	0.00639913	CTSD/LAMA3/COL5A3/MMP14/MMP15/CAPNS1/TMPRSS6/HTRA1/CTSG	9
R-HSA-111471	Apoptotic factor-mediated response	4/141	20/11213	9.92609e-05	0.00907528	0.0082394	GSDME/BAK1/BAX/MAPK3	4
R-HSA-9768919	NPAS4 regulates expression of target genes	4/141	22/11213	0.000146965	0.0117572	0.0106743	RET/MAPK3/MAGED1/CDK5	4
R-HSA-1474244	Extracellular matrix organization	13/141	321/11213	0.000199975	0.014166	0.0128612	SGCB/CD151/CTSD/LAMA3/COL5A3/P4HB/ITGA6/MMP14/MMP15/CAPNS1/TMPRSS6/HTRA1/CTSG	13
R-HSA-9917777	Epigenetic regulation by WDR5-containing histone modifying complexes	9/141	164/11213	0.000221343	0.014166	0.0128612	AJUBA/CEBPA/PLIN1/DGAT2/THRSP/MGLL/GPAM/AGPAT2/CDK5	9
R-HSA-446107	Type I hemidesmosome assembly	3/141	11/11213	0.000298286	0.0173548	0.0157563	CD151/LAMA3/ITGA6	3
R-HSA-191273	Cholesterol biosynthesis	4/141	27/11213	0.000335805	0.0179096	0.01626	SQLE/NSDHL/MVK/DHCR7	4
R-HSA-8957322	Metabolism of steroids	8/141	154/11213	0.000715093	0.0352046	0.0319621	FASN/SRD5A2/SQLE/GPAM/NSDHL/MVK/ELOVL6/DHCR7	8
R-HSA-2980736	Peptide hormone metabolism	6/141	88/11213	0.000826776	0.0353667	0.0321092	INHBE/CTSD/P4HB/CES1/INHBC/CTSG	6
R-HSA-9634815	Transcriptional Regulation by NPAS4	4/141	34/11213	0.000828906	0.0353667	0.0321092	RET/MAPK3/MAGED1/CDK5	4
R-HSA-8979227	Triglyceride metabolism	4/141	37/11213	0.00114654	0.0421277	0.0382475	PLIN1/DGAT2/MGLL/GPAM	4
R-HSA-2022377	Metabolism of Angiotensinogen to Angiotensins	3/141	17/11213	0.00116313	0.0421277	0.0382475	CTSD/CES1/CTSG	3
R-HSA-1442490	Collagen degradation	5/141	64/11213	0.00123105	0.0421277	0.0382475	CTSD/COL5A3/MMP14/MMP15/TMPRSS6	5
R-HSA-1483206	Glycerophospholipid biosynthesis	7/141	130/11213	0.00125067	0.0421277	0.0382475	GPD1/DGAT2/MGLL/GPAM/AGPAT2/PGP/ETNPPL	7
R-HSA-1483257	Phospholipid metabolism	9/141	213/11213	0.00146099	0.0467516	0.0424455	GPD1/DGAT2/MGLL/GPAM/AGPAT2/PI4K2A/PIK3R2/PGP/ETNPPL	9
R-HSA-8978868	Fatty acid metabolism	8/141	175/11213	0.00163195	0.0497355	0.0451546	FADS2/CYP4F22/FASN/THRSP/FADS1/SLC25A20/ELOVL6/ACOT12	8
R-HSA-109606	Intrinsic Pathway for Apoptosis	4/141	55/11213	0.00497406	0.140955	0.127972	GSDME/BAK1/BAX/MAPK3	4
R-HSA-5620971	Pyroptosis	3/141	28/11213	0.00506557	0.140955	0.127972	GSDME/BAK1/BAX	3
R-HSA-1474290	Collagen formation	5/141	90/11213	0.00547327	0.145954	0.132511	CD151/LAMA3/COL5A3/P4HB/ITGA6	5
R-HSA-212165	Epigenetic regulation of gene expression	10/141	316/11213	0.00653421	0.162788	0.147795	AJUBA/CEBPA/PLIN1/DGAT2/THRSP/MGLL/GPAM/AGPAT2/DNMT3L/CDK5	10
R-HSA-1855167	Synthesis of pyrophosphates in the cytosol	2/141	10/11213	0.00661328	0.162788	0.147795	IP6K3/ITPK1	2
R-HSA-2022090	Assembly of collagen fibrils and other multimeric structures	4/141	61/11213	0.00718347	0.170275	0.154592	CD151/LAMA3/COL5A3/ITGA6	4
R-HSA-73614	Pyrimidine salvage	2/141	11/11213	0.00801661	0.177873	0.16149	TYMP/TK1	2
R-HSA-1592389	Activation of Matrix Metalloproteinases	3/141	33/11213	0.00805988	0.177873	0.16149	MMP14/MMP15/CTSG	3
R-HSA-532668	N-glycan trimming in the ER and Calnexin/Calreticulin cycle	3/141	35/11213	0.00949398	0.188355	0.171007	AMFR/CALR/VCP	3
R-HSA-209822	Glycoprotein hormones	2/141	12/11213	0.00954112	0.188355	0.171007	INHBE/INHBC	2
R-HSA-3371511	HSF1 activation	2/141	12/11213	0.00954112	0.188355	0.171007	VCP/HSP90AB1	2
R-HSA-1237044	Erythrocytes take up carbon dioxide and release oxygen	2/141	13/11213	0.0111836	0.188355	0.171007	HBA2/CYB5R2	2
R-HSA-1480926	O2/CO2 exchange in erythrocytes	2/141	13/11213	0.0111836	0.188355	0.171007	HBA2/CYB5R2	2
R-HSA-2046104	alpha-linolenic (omega3) and linoleic (omega6) acid metabolism	2/141	13/11213	0.0111836	0.188355	0.171007	FADS2/FADS1	2
R-HSA-2046106	alpha-linolenic acid (ALA) metabolism	2/141	13/11213	0.0111836	0.188355	0.171007	FADS2/FADS1	2
R-HSA-75109	Triglyceride biosynthesis	2/141	13/11213	0.0111836	0.188355	0.171007	DGAT2/GPAM	2
R-HSA-8847993	ERBB2 Activates PTK6 Signaling	2/141	13/11213	0.0111836	0.188355	0.171007	ERBB2/PTK6	2
R-HSA-9856530	High laminar flow shear stress activates signaling by PIEZO1 and PECAM1:CDH5:KDR in endothelial cells	4/141	71/11213	0.0121503	0.197194	0.179031	TRPV4/MMP14/CAPNS1/PIK3R2	4
R-HSA-1500931	Cell-Cell communication	6/141	153/11213	0.0127033	0.197194	0.179031	CD151/CDH15/LAMA3/ITGA6/NECTIN1/PIK3R2	6
R-HSA-200425	Carnitine shuttle	2/141	14/11213	0.0129408	0.197194	0.179031	THRSP/SLC25A20	2
R-HSA-209952	Peptide hormone biosynthesis	2/141	14/11213	0.0129408	0.197194	0.179031	INHBE/INHBC	2
R-HSA-9824439	Bacterial Infection Pathways	4/141	73/11213	0.0133526	0.198736	0.180431	HSP90AB1/SH3KBP1/MAPK3/CTSG	4
R-HSA-1483166	Synthesis of PA	3/141	40/11213	0.0136946	0.199194	0.180847	GPD1/GPAM/AGPAT2	3
R-HSA-446728	Cell junction organization	5/141	115/11213	0.0149175	0.21216	0.192619	CD151/CDH15/LAMA3/ITGA6/NECTIN1	5
R-HSA-76002	Platelet activation, signaling and aggregation	8/141	262/11213	0.0175815	0.241068	0.218865	PRKCE/GAS6/LGALS3BP/MAGED2/MGLL/CHID1/MAPK3/PIK3R2	8
R-HSA-9749641	Aspirin ADME	3/141	44/11213	0.0177035	0.241068	0.218865	UGT2A3/CES1/SLC22A7	3
R-HSA-3000171	Non-integrin membrane-ECM interactions	4/141	80/11213	0.0181465	0.241954	0.219669	SGCB/LAMA3/COL5A3/ITGA6	4
R-HSA-74752	Signaling by Insulin receptor	4/141	82/11213	0.0196888	0.25716	0.233475	ATP6V0D1/CTSD/MAPK3/PIK3R2	4
R-HSA-381426	Regulation of Insulin-like Growth Factor (IGF) transport and uptake by Insulin-like Growth Factor Binding Proteins (IGFBPs)	5/141	125/11213	0.0206552	0.262275	0.238118	GAS6/P4HB/LGALS1/NOTUM/CTSG	5
R-HSA-881907	Gastrin-CREB signalling pathway via PKC and MAPK	2/141	18/11213	0.0210565	0.262275	0.238118	RPS6KA1/MAPK3	2
R-HSA-381340	Transcriptional regulation of white adipocyte differentiation	4/141	84/11213	0.0213098	0.262275	0.238118	CEBPA/PLIN1/MED22/ADIRF	4
R-HSA-2029480	Fcgamma receptor (FCGR) dependent phagocytosis	4/141	86/11213	0.0230105	0.27665	0.251169	PRKCE/HSP90AB1/MAPK3/PIK3R2	4
R-HSA-9694614	Attachment and Entry	2/141	19/11213	0.0233423	0.27665	0.251169	GPC1/VCP	2
R-HSA-1227986	Signaling by ERBB2	3/141	50/11213	0.0248164	0.288773	0.262176	PRKCE/ERBB2/PTK6	3
R-HSA-166520	Signaling by NTRKs	5/141	134/11213	0.0269133	0.302975	0.275069	RPS6KA1/BAX/MAPK3/PIK3R2/CDK5	5
R-HSA-5358346	Hedgehog ligand biogenesis	3/141	52/11213	0.0274817	0.302975	0.275069	P4HB/VCP/NOTUM	3
R-HSA-189200	Cellular hexose transport	2/141	21/11213	0.0282022	0.302975	0.275069	SLC45A3/SLC2A8	2
R-HSA-8848021	Signaling by PTK6	3/141	54/11213	0.0302936	0.302975	0.275069	ERBB2/PTK6/STAP2	3
R-HSA-9006927	Signaling by Non-Receptor Tyrosine Kinases	3/141	54/11213	0.0302936	0.302975	0.275069	ERBB2/PTK6/STAP2	3
R-HSA-9860931	Response of endothelial cells to shear stress	4/141	94/11213	0.0306248	0.302975	0.275069	TRPV4/MMP14/CAPNS1/PIK3R2	4
R-HSA-1250196	SHC1 events in ERBB2 signaling	2/141	22/11213	0.0307709	0.302975	0.275069	PRKCE/ERBB2	2
R-HSA-198753	ERK/MAPK targets	2/141	22/11213	0.0307709	0.302975	0.275069	RPS6KA1/MAPK3	2
R-HSA-8862803	Deregulated CDK5 triggers multiple neurodegenerative pathways in Alzheimer's disease models	2/141	22/11213	0.0307709	0.302975	0.275069	CAPNS1/CDK5	2
R-HSA-8863678	Neurodegenerative Diseases	2/141	22/11213	0.0307709	0.302975	0.275069	CAPNS1/CDK5	2
R-HSA-8956321	Nucleotide salvage	2/141	23/11213	0.0334284	0.319316	0.289906	TYMP/TK1	2
R-HSA-9637690	Response of Mtb to phagocytosis	2/141	23/11213	0.0334284	0.319316	0.289906	MAPK3/CTSG	2
R-HSA-163560	Triglyceride catabolism	2/141	24/11213	0.0361722	0.336054	0.305102	PLIN1/MGLL	2
R-HSA-186797	Signaling by PDGF	3/141	58/11213	0.0363543	0.336054	0.305102	COL5A3/PDGFRB/PIK3R2	3
R-HSA-9711123	Cellular response to chemical stress	6/141	198/11213	0.0388377	0.336054	0.305102	PTK6/P4HB/HBA2/VCP/DPP3/STAP2	6
R-HSA-2029485	Role of phospholipids in phagocytosis	2/141	25/11213	0.0389998	0.336054	0.305102	PRKCE/PIK3R2	2
R-HSA-9734009	Defective Intrinsic Pathway for Apoptosis	2/141	25/11213	0.0389998	0.336054	0.305102	CAPNS1/CDK5	2
R-HSA-5218859	Regulated Necrosis	3/141	60/11213	0.0396009	0.336054	0.305102	GSDME/BAK1/BAX	3
R-HSA-9707564	Cytoprotection by HMOX1	3/141	60/11213	0.0396009	0.336054	0.305102	PTK6/HBA2/STAP2	3
R-HSA-198725	Nuclear Events (kinase and transcription factor activation)	3/141	61/11213	0.0412777	0.336054	0.305102	RPS6KA1/MAPK3/CDK5	3
R-HSA-114508	Effects of PIP2 hydrolysis	2/141	26/11213	0.0419086	0.336054	0.305102	PRKCE/MGLL	2
R-HSA-901042	Calnexin/calreticulin cycle	2/141	26/11213	0.0419086	0.336054	0.305102	AMFR/CALR	2
R-HSA-9660826	Purinergic signaling in leishmaniasis infection	2/141	26/11213	0.0419086	0.336054	0.305102	HSP90AB1/CTSG	2
R-HSA-9664424	Cell recruitment (pro-inflammatory response)	2/141	26/11213	0.0419086	0.336054	0.305102	HSP90AB1/CTSG	2
R-HSA-9855142	Cellular responses to mechanical stimuli	4/141	104/11213	0.0420068	0.336054	0.305102	TRPV4/MMP14/CAPNS1/PIK3R2	4
R-HSA-211945	Phase I - Functionalization of compounds	4/141	106/11213	0.0445343	0.342065	0.310559	CYP4F22/CES1/HSP90AB1/CES3	4
R-HSA-375165	NCAM signaling for neurite out-growth	3/141	63/11213	0.0447372	0.342065	0.310559	SPTBN5/COL5A3/MAPK3	3
R-HSA-3000170	Syndecan interactions	2/141	27/11213	0.0448961	0.342065	0.310559	COL5A3/ITGA6	2
R-HSA-9635486	Infection with Mycobacterium tuberculosis	2/141	27/11213	0.0448961	0.342065	0.310559	MAPK3/CTSG	2
R-HSA-8957275	Post-translational protein phosphorylation	4/141	108/11213	0.0471456	0.354978	0.322283	GAS6/P4HB/LGALS1/NOTUM	4
R-HSA-373755	Semaphorin interactions	3/141	65/11213	0.0483364	0.356653	0.323804	ERBB2/HSP90AB1/CDK5	3
R-HSA-9843745	Adipogenesis	4/141	109/11213	0.0484826	0.356653	0.323804	CEBPA/PLIN1/MED22/ADIRF	4
R-HSA-9748784	Drug ADME	4/141	110/11213	0.0498404	0.362476	0.32909	UGT2A3/CES1/SLC22A7/ACY1	4

### Sheet: Reactome MASL-Ctrl Down only
ID	Description	GeneRatio	BgRatio	pvalue	p.adjust	qvalue	geneID	Count
R-HSA-9931509	Expression of BMAL (ARNTL), CLOCK, and NPAS2	3/62	34/11213	0.000852556	0.147348	0.141255	PPARGC1A/SIRT1/NCOR1	3
R-HSA-9617629	Regulation of FOXO transcriptional activity by acetylation	2/62	10/11213	0.00131561	0.147348	0.141255	FOXO1/SIRT1	2
R-HSA-9757110	Prednisone ADME	2/62	10/11213	0.00131561	0.147348	0.141255	CYP3A4/UGT1A3	2
R-HSA-9707616	Heme signaling	3/62	48/11213	0.00233243	0.156673	0.150194	PPARGC1A/SIRT1/NCOR1	3
R-HSA-9856651	MITF-M-dependent gene expression	4/62	103/11213	0.00248998	0.156673	0.150194	PPARGC1A/TCF7L1/MET/SIRT1	4
R-HSA-9748784	Drug ADME	4/62	110/11213	0.00315932	0.156673	0.150194	HPRT1/SLCO1A2/CYP3A4/UGT1A3	4
R-HSA-9909396	Circadian clock	4/62	111/11213	0.00326402	0.156673	0.150194	PPARGC1A/NAMPT/SIRT1/NCOR1	4
R-HSA-159418	Recycling of bile acids and salts	2/62	18/11213	0.00434753	0.162308	0.155596	ABCB11/SLCO1A2	2
R-HSA-9825892	Regulation of MITF-M-dependent genes involved in cell cycle and proliferation	2/62	18/11213	0.00434753	0.162308	0.155596	TCF7L1/MET	2
R-HSA-9614085	FOXO-mediated transcription	3/62	65/11213	0.00551133	0.185181	0.177523	PPARGC1A/FOXO1/SIRT1	3
R-HSA-9933387	RORA,B,C and NR1D1 (REV-ERBA) regulate gene expression	2/62	24/11213	0.00767738	0.234509	0.224811	PPARGC1A/NCOR1	2
R-HSA-9730414	MITF-M-regulated melanocyte development	4/62	154/11213	0.0103009	0.286772	0.274913	PPARGC1A/TCF7L1/MET/SIRT1	4
R-HSA-9615017	FOXO-mediated transcription of oxidative stress, metabolic and neuronal genes	2/62	29/11213	0.0110953	0.286772	0.274913	PPARGC1A/FOXO1	2
R-HSA-69273	Cyclin A/B1/B2 associated events during G2/M transition	2/62	32/11213	0.0134119	0.321885	0.308574	PPP2R2A/WEE1	2
R-HSA-194068	Bile acid and bile salt metabolism	2/62	44/11213	0.0245205	0.386087	0.370121	ABCB11/SLCO1A2	2
R-HSA-9749641	Aspirin ADME	2/62	44/11213	0.0245205	0.386087	0.370121	CYP3A4/UGT1A3	2
R-HSA-9024446	NR1H2 and NR1H3-mediated signaling	2/62	47/11213	0.0277259	0.386087	0.370121	NCOR1/UGT1A3	2
R-HSA-2122947	NOTCH1 Intracellular Domain Regulates Transcription	2/62	48/11213	0.0288299	0.386087	0.370121	HEY2/NCOR1	2
R-HSA-9818564	Epigenetic regulation of gene expression by MLL3 and MLL4 complexes	3/62	133/11213	0.0371577	0.386087	0.370121	PPARGC1A/SIRT1/NCOR1	3
R-HSA-9841922	MLL4 and MLL3 complexes regulate expression of PPARG target genes in adipogenesis and hepatic steatosis	3/62	133/11213	0.0371577	0.386087	0.370121	PPARGC1A/SIRT1/NCOR1	3
R-HSA-9851695	Epigenetic regulation of adipogenesis genes by MLL3 and MLL4 complexes	3/62	133/11213	0.0371577	0.386087	0.370121	PPARGC1A/SIRT1/NCOR1	3
R-HSA-2151201	Transcriptional activation of mitochondrial biogenesis	2/62	56/11213	0.0382717	0.386087	0.370121	PPARGC1A/NCOR1	2
R-HSA-2644602	Signaling by NOTCH1 PEST Domain Mutants in Cancer	2/62	58/11213	0.0407936	0.386087	0.370121	HEY2/NCOR1	2
R-HSA-2644603	Signaling by NOTCH1 in Cancer	2/62	58/11213	0.0407936	0.386087	0.370121	HEY2/NCOR1	2
R-HSA-2644606	Constitutive Signaling by NOTCH1 PEST Domain Mutants	2/62	58/11213	0.0407936	0.386087	0.370121	HEY2/NCOR1	2
R-HSA-2894858	Signaling by NOTCH1 HD+PEST Domain Mutants in Cancer	2/62	58/11213	0.0407936	0.386087	0.370121	HEY2/NCOR1	2
R-HSA-2894862	Constitutive Signaling by NOTCH1 HD+PEST Domain Mutants	2/62	58/11213	0.0407936	0.386087	0.370121	HEY2/NCOR1	2
R-HSA-193648	NRAGE signals death through JNK	2/62	59/11213	0.0420776	0.386087	0.370121	KALRN/ARHGEF26	2
R-HSA-71291	Metabolism of amino acids and derivatives	5/62	353/11213	0.0451261	0.386087	0.370121	AASS/PPM1K/GPT2/HAL/SDS	5
R-HSA-8986944	Transcriptional Regulation by MECP2	2/62	62/11213	0.0460195	0.386087	0.370121	MET/NCOR1	2

### Sheet: Reactome MASH-MASL Up only
ID	Description	GeneRatio	BgRatio	pvalue	p.adjust	qvalue	geneID	Count
R-HSA-1474244	Extracellular matrix organization	26/167	321/11213	1.41261e-12	7.78346e-10	6.98868e-10	SPP1/LUM/DTNA/COL1A1/EFEMP1/LOXL4/FBLN5/COL1A2/PDGFA/COL3A1/THBS1/MMP9/LAMA2/COL16A1/ITGAX/CTSK/MFAP4/MMP7/TIMP1/VCAN/DCN/COL4A1/ITGAV/COL14A1/ASPN/LAMB1	26
R-HSA-3000178	ECM proteoglycans	12/167	76/11213	1.08915e-09	3.00061e-07	2.69422e-07	LUM/COL1A1/COL1A2/COL3A1/LAMA2/ITGAX/VCAN/DCN/COL4A1/ITGAV/ASPN/LAMB1	12
R-HSA-9925563	Developmental Lineage of Pancreatic Ductal Cells	10/167	48/11213	1.64632e-09	3.02375e-07	2.71499e-07	COL1A1/COL1A2/ANXA2/COL3A1/LAMA2/ERICH5/SOX9/ANXA1/CFTR/LAMB1	10
R-HSA-75205	Dissolution of Fibrin Clot	6/167	13/11213	1.57028e-08	2.16306e-06	1.94218e-06	ANXA2/SERPINB8/SERPINE2/PLAU/PLAUR/S100A10	6
R-HSA-9820448	Developmental Cell Lineages of the Exocrine Pancreas	11/167	83/11213	3.67569e-08	4.05061e-06	3.637e-06	COL1A1/COL1A2/ANXA2/COL3A1/LAMA2/ERICH5/SOX9/CXCR4/ANXA1/CFTR/LAMB1	11
R-HSA-6785807	Interleukin-4 and Interleukin-13 signaling	12/167	108/11213	6.48857e-08	5.95867e-06	5.35022e-06	CXCL8/COL1A2/MMP9/ITGAX/TIMP1/VIM/CCL2/F13A1/IL2RG/ANXA1/IL18/LCN2	12
R-HSA-1474228	Degradation of the extracellular matrix	13/167	140/11213	1.55043e-07	1.22041e-05	1.09579e-05	SPP1/COL1A1/COL1A2/COL3A1/MMP9/COL16A1/CTSK/MMP7/TIMP1/DCN/COL4A1/COL14A1/LAMB1	13
R-HSA-9734767	Developmental Cell Lineages	12/167	120/11213	2.10248e-07	1.44808e-05	1.30022e-05	COL1A1/FABP5/COL1A2/ANXA2/COL3A1/LAMA2/ERICH5/SOX9/CXCR4/ANXA1/CFTR/LAMB1	12
R-HSA-3000171	Non-integrin membrane-ECM interactions	10/167	80/11213	2.75149e-07	1.68452e-05	1.51251e-05	DTNA/COL1A1/COL1A2/PDGFA/COL3A1/THBS1/LAMA2/COL4A1/ITGAV/LAMB1	10
R-HSA-1442490	Collagen degradation	9/167	64/11213	3.96659e-07	2.18559e-05	1.96242e-05	COL1A1/COL1A2/COL3A1/MMP9/COL16A1/CTSK/MMP7/COL4A1/COL14A1	9
R-HSA-216083	Integrin cell surface interactions	10/167	85/11213	4.90527e-07	2.45709e-05	2.2062e-05	SPP1/LUM/COL1A1/COL1A2/COL3A1/THBS1/COL16A1/ITGAX/COL4A1/ITGAV	10
R-HSA-2022090	Assembly of collagen fibrils and other multimeric structures	8/167	61/11213	3.08072e-06	0.000141456	0.000127012	COL1A1/LOXL4/COL1A2/COL3A1/MMP9/MMP7/COL4A1/COL14A1	8
R-HSA-6783783	Interleukin-10 signaling	7/167	47/11213	5.4599e-06	0.000231416	0.000207786	CCL20/CXCL10/CXCL8/TIMP1/CCL5/CCL2/IL18	7
R-HSA-3000480	Scavenging by Class A Receptors	5/167	19/11213	6.77761e-06	0.000266747	0.00023951	COL1A1/COL1A2/COL3A1/COL4A1/MSR1	5
R-HSA-1474290	Collagen formation	9/167	90/11213	7.30726e-06	0.00026842	0.000241011	COL1A1/LOXL4/COL1A2/COL3A1/MMP9/COL16A1/MMP7/COL4A1/COL14A1	9
R-HSA-186797	Signaling by PDGF	7/167	58/11213	2.27506e-05	0.000783473	0.000703471	SPP1/THBS2/PDGFA/COL3A1/THBS1/PDGFRA/COL4A1	7
R-HSA-380108	Chemokine receptors bind chemokines	7/167	59/11213	2.54929e-05	0.000826269	0.000741898	CCL20/CXCL10/CXCL8/CXCL6/CCL5/CCL2/CXCR4	7
R-HSA-2173782	Binding and Uptake of Ligands by Scavenger Receptors	6/167	42/11213	3.3562e-05	0.00102737	0.000922464	COL1A1/COL1A2/COL3A1/JCHAIN/COL4A1/MSR1	6
R-HSA-3000170	Syndecan interactions	5/167	27/11213	4.27279e-05	0.001214	0.00109004	COL1A1/COL1A2/COL3A1/THBS1/ITGAV	5
R-HSA-8948216	Collagen chain trimerization	6/167	44/11213	4.40655e-05	0.001214	0.00109004	COL1A1/COL1A2/COL3A1/COL16A1/COL4A1/COL14A1	6
R-HSA-449147	Signaling by Interleukins	19/167	460/11213	5.36443e-05	0.00140753	0.0012638	CCL20/CXCL10/CXCL8/COL1A2/ANXA2/MMP9/ITGAX/TIMP1/CASP1/IL7R/VIM/CCL5/CCL2/F13A1/IL2RG/ANXA1/SNAP25/IL18/LCN2	19
R-HSA-8874081	MET activates PTK2 signaling	5/167	30/11213	7.27487e-05	0.00182202	0.00163597	COL1A1/COL1A2/COL3A1/LAMA2/LAMB1	5
R-HSA-2243919	Crosslinking of collagen fibrils	4/167	18/11213	0.000123386	0.00295591	0.00265408	COL1A1/LOXL4/COL1A2/COL4A1	4
R-HSA-202733	Cell surface interactions at the vascular wall	9/167	137/11213	0.000204187	0.00468779	0.00420911	COL1A1/COL1A2/ITGAX/CD2/EPCAM/JCHAIN/JAML/ITGAV/CD48	9
R-HSA-8875878	MET promotes cell motility	5/167	41/11213	0.000335208	0.00738798	0.00663359	COL1A1/COL1A2/COL3A1/LAMA2/LAMB1	5
R-HSA-210500	Glutamate Neurotransmitter Release Cycle	4/167	24/11213	0.000399613	0.00846873	0.00760398	SLC1A3/GLS/SNAP25/SLC1A7	4
R-HSA-1566948	Elastic fibre formation	5/167	44/11213	0.000468616	0.00924512	0.00830109	EFEMP1/LOXL4/FBLN5/MFAP4/ITGAV	5
R-HSA-1650814	Collagen biosynthesis and modifying enzymes	6/167	67/11213	0.000469806	0.00924512	0.00830109	COL1A1/COL1A2/COL3A1/COL16A1/COL4A1/COL14A1	6
R-HSA-6798695	Neutrophil degranulation	17/167	479/11213	0.000785168	0.0149182	0.0133949	FABP5/ANXA2/LYZ/CHI3L1/LGALS3/MMP9/ITGAX/GSN/ITGAV/FCGR2A/PLAU/PLAUR/S100A11/SNAP25/CD53/LCN2/MNDA	17
R-HSA-198933	Immunoregulatory interactions between a Lymphoid and a non-Lymphoid cell	8/167	133/11213	0.000828428	0.0152155	0.0136618	TREM2/COL1A1/COL1A2/COL3A1/JAML/CD96/KLRB1/CD3D	8
R-HSA-3000157	Laminin interactions	4/167	30/11213	0.000961404	0.0170882	0.0153433	LAMA2/COL4A1/ITGAV/LAMB1	4
R-HSA-2214320	Anchoring fibril formation	3/167	15/11213	0.00129416	0.0222837	0.0200083	COL1A1/COL1A2/COL4A1	3
R-HSA-1592389	Activation of Matrix Metalloproteinases	4/167	33/11213	0.00138658	0.0231517	0.0207877	MMP9/CTSK/MMP7/TIMP1	4
R-HSA-3781865	Diseases of glycosylation	8/167	145/11213	0.00144882	0.0234794	0.0210819	LUM/THBS2/ADAMTSL2/THBS1/GPC4/VCAN/DCN/SPON1	8
R-HSA-2129379	Molecules associated with elastic fibres	4/167	37/11213	0.00213695	0.0327073	0.0293675	EFEMP1/FBLN5/MFAP4/ITGAV	4
R-HSA-5083635	Defective B3GALTL causes PpS	4/167	37/11213	0.00213695	0.0327073	0.0293675	THBS2/ADAMTSL2/THBS1/SPON1	4
R-HSA-5676594	TNF receptor superfamily (TNFSF) members mediating non-canonical NF-kB pathway	3/167	18/11213	0.00224605	0.0334479	0.0300325	TNFRSF12A/BIRC3/LTB	3
R-HSA-5173214	O-glycosylation of TSR domain-containing proteins	4/167	38/11213	0.00236098	0.0342342	0.0307385	THBS2/ADAMTSL2/THBS1/SPON1	4
R-HSA-418594	G alpha (i) signalling events	12/167	318/11213	0.00285103	0.0375256	0.0336938	CCL20/CXCL10/CXCL8/CXCL6/RGS4/KPNA2/RGS10/CCL5/FPR3/CXCR4/ANXA1/PDE1A	12
R-HSA-2022870	Chondroitin sulfate biosynthesis	3/167	20/11213	0.0030701	0.0375256	0.0336938	CHST9/VCAN/DCN	3
R-HSA-3560783	Defective B4GALT7 causes EDS, progeroid type	3/167	20/11213	0.0030701	0.0375256	0.0336938	GPC4/VCAN/DCN	3
R-HSA-3560801	Defective B3GAT3 causes JDSSDHD	3/167	20/11213	0.0030701	0.0375256	0.0336938	GPC4/VCAN/DCN	3
R-HSA-4420332	Defective B3GALT6 causes EDSP2 and SEMDJL1	3/167	20/11213	0.0030701	0.0375256	0.0336938	GPC4/VCAN/DCN	3
R-HSA-375276	Peptide ligand-binding receptors	9/167	201/11213	0.00312797	0.0375256	0.0336938	CCL20/CXCL10/CXCL8/CXCL6/CCL5/CCL2/FPR3/CXCR4/ANXA1	9
R-HSA-3560782	Diseases associated with glycosaminoglycan metabolism	4/167	41/11213	0.0031291	0.0375256	0.0336938	LUM/GPC4/VCAN/DCN	4
R-HSA-114608	Platelet degranulation	7/167	129/11213	0.00313281	0.0375256	0.0336938	PDGFA/THBS1/TIMP1/ABCC4/F13A1/MANF/CD109	7
R-HSA-76005	Response to elevated platelet cytosolic Ca2+	7/167	134/11213	0.00386813	0.0453476	0.0407171	PDGFA/THBS1/TIMP1/ABCC4/F13A1/MANF/CD109	7

### Sheet: Reactome MASH-MASL Down only
ID	Description	GeneRatio	BgRatio	pvalue	p.adjust	qvalue	geneID	Count
R-HSA-71291	Metabolism of amino acids and derivatives	6/32	353/11213	0.000422501	0.0230615	0.0175322	ACADSB/GCDH/SARDH/ASPG/ASPA/HAAO	6
R-HSA-8963693	Aspartate and asparagine metabolism	2/32	11/11213	0.000427066	0.0230615	0.0175322	ASPG/ASPA	2
R-HSA-9018677	Biosynthesis of DHA-derived SPMs	2/32	17/11213	0.00104478	0.0353428	0.0268688	CYP1A2/CYP1A1	2
R-HSA-9018678	Biosynthesis of specialized proresolving mediators (SPMs)	2/32	19/11213	0.00130899	0.0353428	0.0268688	CYP1A2/CYP1A1	2
R-HSA-211981	Xenobiotics	2/32	25/11213	0.00227208	0.0442268	0.0336227	CYP1A2/CYP1A1	2
R-HSA-70263	Gluconeogenesis	2/32	26/11213	0.00245704	0.0442268	0.0336227	PCK1/G6PC1	2
R-HSA-9615017	FOXO-mediated transcription of oxidative stress, metabolic and neuronal genes	2/32	29/11213	0.00305308	0.0471047	0.0358106	PCK1/G6PC1	2
R-HSA-8963899	Plasma lipoprotein remodeling	2/32	34/11213	0.00418134	0.0564481	0.0429138	LIPG/LPA	2
R-HSA-9662361	Sensory processing of sound by outer hair cells of the cochlea	2/32	54/11213	0.010294	0.123529	0.0939106	KCNN2/CDH23	2
R-HSA-2142753	Arachidonate metabolism	2/32	59/11213	0.0121998	0.131758	0.100167	CYP1A2/CYP1A1	2
R-HSA-9614085	FOXO-mediated transcription	2/32	65/11213	0.0146743	0.135956	0.103358	PCK1/G6PC1	2
R-HSA-211897	Cytochrome P450 - arranged by substrate type	2/32	66/11213	0.0151062	0.135956	0.103358	CYP1A2/CYP1A1	2
R-HSA-174824	Plasma lipoprotein assembly, remodeling, and clearance	2/32	75/11213	0.0192348	0.152124	0.11565	LIPG/LPA	2
R-HSA-9659379	Sensory processing of sound	2/32	76/11213	0.0197198	0.152124	0.11565	KCNN2/CDH23	2
R-HSA-70326	Glucose metabolism	2/32	83/11213	0.0232573	0.16301	0.123926	PCK1/G6PC1	2
R-HSA-159740	Gamma-carboxylation of protein precursors	1/32	10/11213	0.0281858	0.16301	0.123926	PROZ	1
R-HSA-159782	Removal of aminoterminal propeptides from gamma-carboxylated proteins	1/32	10/11213	0.0281858	0.16301	0.123926	PROZ	1
R-HSA-8964058	HDL remodeling	1/32	10/11213	0.0281858	0.16301	0.123926	LIPG	1
R-HSA-159854	Gamma-carboxylation, transport, and amino-terminal cleavage of proteins	1/32	11/11213	0.0309616	0.16301	0.123926	PROZ	1
R-HSA-71064	Lysine catabolism	1/32	12/11213	0.0337298	0.16301	0.123926	GCDH	1
R-HSA-73621	Pyrimidine catabolism	1/32	12/11213	0.0337298	0.16301	0.123926	NT5E	1
R-HSA-1483213	Synthesis of PE	1/32	13/11213	0.0364903	0.16301	0.123926	ETNK2	1
R-HSA-193775	Synthesis of bile acids and bile salts via 24-hydroxycholesterol	1/32	13/11213	0.0364903	0.16301	0.123926	SLC27A5	1
R-HSA-211945	Phase I - Functionalization of compounds	2/32	106/11213	0.0365254	0.16301	0.123926	CYP1A2/CYP1A1	2
R-HSA-156581	Methylation	1/32	14/11213	0.0392432	0.16301	0.123926	CYP1A2	1
R-HSA-71240	Tryptophan catabolism	1/32	14/11213	0.0392432	0.16301	0.123926	HAAO	1
R-HSA-5173105	O-linked glycosylation	2/32	117/11213	0.0436885	0.164221	0.124847	ST3GAL1/CFP	2
R-HSA-3229121	Glycogen storage diseases	1/32	16/11213	0.0447261	0.164221	0.124847	G6PC1	1
R-HSA-9856532	Mechanical load activates signaling by PIEZO1 and integrins in osteocytes	1/32	17/11213	0.0474562	0.164221	0.124847	CACNA1H	1
R-HSA-71387	Metabolism of carbohydrates and carbohydrate derivatives	3/32	290/11213	0.0489083	0.164221	0.124847	PCK1/ST3GAL1/G6PC1	3
